# The exit of naïve pluripotency contains a lipid metabolism-induced checkpoint for genome integrity

**DOI:** 10.1101/2024.09.22.613751

**Authors:** Roshni A. de Souza, David Barneda, Donja Karimlou, Nick G.P. Bovee, Yuhan Zheng, Eveline J.E.M. Kahlman, Clara Lopes Novo, James K. Ellis, Bryony J. Leeke, Megha Prakash Bangalore, Zijing Liu, Bebiana C. Sousa, Andrea F. Lopez-Clavijo, Joop H. Jansen, Mauricio Barahona, Michelle Percharde, Hector C. Keun, Mark Christian, Hendrik Marks, Véronique Azuara

## Abstract

Pluripotent progenitors undergo dramatic cellular and biochemical transformations during peri-implantation development. These large-scale reprogramming events are fundamental for subsequent differentiation, but how they are integrated and co-ordinated with the preservation of genome integrity remain unknown. Here, we uncover a metabolism-induced telomere checkpoint that takes place in pluripotent progenitors as they form rosette-like epithelial structures. We show that the glycolytic switch at the exit of naïve pluripotency is preceded by an acceleration of mitochondrial respiration and *de novo* lipogenesis, fuelling the accumulation of lipid droplets required for morphogenesis. We find that downstream of these CIDEA-promoted metabolic events is the induction of ZSCAN4, a key pluripotency-associated regulator of telomere stability. Surprisingly, the build-up of lipid droplets corresponds to a transient shortening of telomeres, which triggers the activation of an elongation mechanism via ZSCAN4. Thus, telomere homeostasis can be safeguarded as essential lipid metabolic reprogramming unfolds to drive developmental progression.
