## Supplemental Methods Table 1 for "The exit of naïve pluripotency contains a lipid metabolism-induced checkpoint for genome integrity"

### Sheet: SM Table 1 - Accession_numbers
Label	Series accession	Sample accession	Cell type	Background	Culture conditions	Study
ESC-1	GSE56138	GSM1355138	ESC	R1	2i/LIF	Buecker et al., 201438
ESC-1	GSE56138	GSM1355139	ESC	R1	2i/LIF	Buecker et al., 201438
EpiLC-1	GSE56138	GSM1355140	EpiLC	R1	N2B27/KSR/FGF	Buecker et al., 201438
EpiLC-1	GSE56138	GSM1355141	EpiLC	R1	N2B27/KSR/FGF/ActivinA	Buecker et al., 201438
ESC-2	GSE56138	GSM1355142	ESC	E14	2i/LIF	Buecker et al., 201438
EpiLC-2	GSE56138	GSM1355143	EpiLC	E14	N2B27/KSR/FGF	Buecker et al., 201438
ESC	GSE57409	GSM1382094	ESC	ESF122	KSR/LIF	Factor et al., 201437
ESC	GSE57409	GSM1382095	ESC	ESF122	KSR/LIF	Factor et al., 201437
ESC	GSE57409	GSM1382096	ESC	ESF175/1	KSR/LIF	Factor et al., 201437
ESC	GSE57409	GSM1382097	ESC	ESF175/1	KSR/LIF	Factor et al., 201437
EpiSC	GSE57409	GSM1382098	EpiSC	EpiSC5	MEF/KSR/FGF	Factor et al., 201437
EpiSC	GSE57409	GSM1382099	EpiSC	EpiSC7	MEF/KSR/FGF	Factor et al., 201437
EpiSC	GSE57409	GSM1382100	EpiSC	EpiSC7	MEF/KSR/FGF	Factor et al., 201437
EpiSC	GSE57409	GSM1382101	EpiSC	EpiSC9	MEF/KSR/FGF	Factor et al., 201437
ESC-3	GSE165563	GSM5041408	ESC	R1	FBS/LIF	Mau et al., 202225
3D_24h-3	GSE165563	GSM5041409	3D differentiated ESC	R1	Matrigel/FBS	Mau et al., 202225
3D_48h-3	GSE165563	GSM5041411	3D differentiated ESC	R1	Matrigel/FBS	Mau et al., 202225
ESC-3	GSE165563	GSM5041412	ESC	R1	FBS/LIF	Mau et al., 202225
3D_24h-3	GSE165563	GSM5041413	3D differentiated ESC	R1	Matrigel/FBS	Mau et al., 202225
3D_48h-3	GSE165563	GSM5041415	3D differentiated ESC	R1	Matrigel/FBS	Mau et al., 202225
L-LD; Clone8	GSE270063	GSM8333908	ESC	E14	FBS/LIF	This study
L-LD; Clone14	GSE270063	GSM8333903	ESC	E14	FBS/LIF	This study
L-LD; Clone17	GSE270063	GSM8333904	ESC	E14	FBS/LIF	This study
H1-LD; Clone1	GSE270063	GSM8333905	ESC	E14	FBS/LIF	This study
H1-LD; Clone4	GSE270063	GSM8333906	ESC	E14	FBS/LIF	This study
H1-LD; Clone6	GSE270063	GSM8333907	ESC	E14	FBS/LIF	This study
H1-LD; Clone13	GSE270063	GSM8333902	ESC	E14	FBS/LIF	This study
H2-LD; Clone10	GSE270063	GSM8333900	ESC	E14	FBS/LIF	This study
H2-LD; Clone11	GSE270063	GSM8333901	ESC	E14	FBS/LIF	This study
