## Supplemental Methods Table 2 for "The exit of naïve pluripotency contains a lipid metabolism-induced checkpoint for genome integrity"

### Sheet: SM Table 2 - Antibodies
Protein	Catalogue number	Clone	Company	Host species	WB	IF
ACLY	4332	-	Cell Signalling Technologies	Rabbit	1:1000	-
DNMT1	ab87654	-	Abcam	Rabbit	1:10000	-
FASN	3180	C20G5	Cell Signalling Technologies	Rabbit	1:1000	-
GAPDH	5174S	-	Cell Signalling Technologies	Rabbit	1:5000	-
p-ACLY(ser455)	4331	-	Cell Signalling Technologies	Rabbit	1:1000	-
p-H2AX(ser139)	9718	20E3	Cell Signalling Technologies	Rabbit	1:5000	-
PML	05-718	36.1-104	Millipore	Mouse	-	1:200
SREBP-1	sc13351	2A4	Santa Cruz	Mouse	1:200	-
TRF1	ab192629	-	Abcam	Rat	-	1:200
UHRF1	sc373750	M-8	Santa Cruz	Mouse	1:1000	-
VINCULIN	V9264	-	Sigma-Aldrich	Mouse	1:5000	-
ZSCAN4	AB4340	-	Millipore	Rabbit	1:1000	1:100
Antibody	Cat.No.	Company	WB	IF
AF488 Anti-Rabbit	A21206	Invitrogen	-	1:200
AF488 Anti-Rat	A11006	Invitrogen	-	1:200
AF568 Anti-Mouse	A21422	Invitrogen	-	1:200
AF568 Anti-Rabbit	A11036	Invitrogen	-	1:200
AF633 Anti-Rabbit	A21071	Invitrogen	-	1:200
AF647 Anti-Rat	A21247	Invitrogen	-	1:200
Anti-Mouse IgG HRP-linked	7076	CST	1:5000	-
Anti-Rabbit IgG HRP-linked	7074	CST	1:5000	-
