## Supplemental Methods Table 3 for "The exit of naïve pluripotency contains a lipid metabolism-induced checkpoint for genome integrity"

### Sheet: SM Table 3- Primers
	Gene	Forward (5'-3')	Reverse (5'-3')
For RT-qPCR	Acly	TTCCTCCTTAATGCCAGCGG	TTGGGACTGAATCTTGGGGC
	Brachyury/T	CCGGTGCTGAAGGTAAATGT	CCTCCATTGAGCTTGTTGGT
	Cidea	AAGCTTCAAGGCCGTGTTA	CTGTAGCTGTGCCCTGGTTA
	Dgat2	AGTGGCAATGCTATCATCATCGT	TCTTCTGGACCCATCGGCCCCAGGA
	Duxf3	AAAGGAAGAGCATGTGCCAGC	GCAGTAAGCTGTCCTGGGAAC
	Esrrb	GCACCTGGGCTCTAGTTGC	TACAGTCCTCGTAGCTCTTGC
	Fabp3	CTGGAAGCTAGTGGACAGCAA	TCCCAGCTGAAAGTTGATCTCT
	Fasn	TGCACCTCACAGGCATCAAT	GTCCCACTTGATGTGAGGGG
	Fgf5	TGTGTCTCAGGGGATTGTAGG	AGCTGTTTTCTTGGAATCTCTC
	L19	TGATCTGCTGACGGAGTTG	GGAAAAGAAGGTCTGGTTGGA
	MERVL	ATCTCCTGGCACCTGGTATG	AGAAGAAGGCATTTGCCAGA
	Oct4	CGTGGAGACTTTGCAGCCTG	GCTTGGAAACTGTTCTAGCTCCT
	Otx2	TATCTAAAGCAACCGCCTTACG	AAGTCCATACCCGAAGTGGTC
	S17	ATGACTTCCACACCAACAAGC	GCCAACTGTAGGCTGAGTGAC
	Scd1	TCATGGTCCTGCTGCACTTG	GAGCGCTGGTCATGTAGTAGA
	Srebp1c	ATGCCATGGGCAAGTACACA	ATAGCATCTCCTGCGCACTC
	Zscan4	AAATGCCTTATGTCTGTTCCCTATG	TGTGGTAATTCCTCAGGTGACGAT
	Gene	Forward (5'-3')	Reverse (5'-3')
For Telo/ALT PCR	mTel	CGGTTTGTTTGGGTTTGGGTTTGGGTTTGGGTTTGGGTT	GGCTTGCCTTACCCTTACCCTTACCCTTACCCTTACCCT
	36B4	ACTGGTCTAGGACCCGAGAAG	TCAATGGTGCCTCTGGAGATT
